# Synaptic connectome of a neurosecretory network in the *Drosophila* brain

**DOI:** 10.1101/2024.08.28.609616

**Authors:** Theresa H. McKim, Jayati Gera, Ariana J. Gayban, Kevin Christie, Joel Shin, Nils Reinhard, Giulia Manoli, Selina Hilpert, Patrick Callaerts, Floris van Breugel, Charlotte Helfrich-Förster, Meet Zandawala

## Abstract

Hormones mediate inter-organ signaling which is crucial in orchestrating diverse behaviors and physiological processes including sleep and activity, feeding, growth, metabolism and reproduction. The pars intercerebralis and pars lateralis in insects represent major hubs which contain neurosecretory cells (NSC) that produce various peptide hormones. To obtain insight into how hormonal signaling is regulated, we have characterized the synaptic connectome of NSC in the adult *Drosophila* brain. Identification of neurons providing inputs to multiple NSC classes implicate diuretic hormone 44-expressing NSC as a major coordinator of physiology and behavior. Surprisingly, despite most NSC having dendrites in the subesophageal zone (primary taste processing center), inputs from peripheral gustatory neurons to NSC are largely indirect. We also deciphered pathways via which diverse olfactory inputs are relayed to NSC. Linear dynamical modeling of signal propagation through the connectome identifies enteric neurons as the strongest influencers of NSC activity compared to other sensory modalities. Further, our analyses revealed substantial inputs from brain descending neurons to NSC, suggesting that descending neurons regulate both endocrine and motor output to synchronize physiological changes with appropriate behaviors. In contrast to NSC inputs, synaptic output from NSC is sparse and mostly mediated by corazonin NSC. We show that both corazonin-expressing NSC and their downstream synaptic partner DNg27 influence egg-laying. We additionally explore putative paracrine interconnectivity between NSC classes and peptide hormone pathways from NSC to peripheral tissues by analyzing single-cell transcriptomic datasets. Our comprehensive characterization of the *Drosophila* neurosecretory network connectome provides a platform to understand complex hormonal networks and how they orchestrate animal behaviors and physiology.
