## Supplementary Table 3 for "Synaptic connectome of a neurosecretory network in the *Drosophila* brain"

	NSC_name	FAFB_id	BANC_id	maleCNS_id
1	l_NSC_unknown	720575940633416275	720575941463977229	125952
2	l_NSC_unknown	720575940626841354	720575941564741778	41944
3	l_NSC_unknown	720575940620926740	720575941626362826	110128
4	l_NSC_unknown	720575940624041203	720575941445271722	146863
5	l_NSC_unknown	720575940619186240	720575941663719804	63967
6	l_NSC_unknown	720575940626878214	720575941589327172	45191
7	l_NSC_unknown	720575940625054901	720575941433374990	24507
8	l_NSC_unknown	720575940617626235	720575941450979150	95687
9	l_NSC_unknown	720575940622644872	720575941481549903	42312
10	l_NSC_unknown	720575940611186034	NA	64555
11	l_NSC_unknown	720575940628362993	NA	NA
12	l_NSC_unknown	720575940625878909	NA	NA
13	l_NSC_unknown	720575940634288735	NA	NA
14	l_NSC_unknown	720575940632080429	NA	NA
15	l_NSC_CRZ	720575940642666440	720575941645978785	14218
16	l_NSC_CRZ	720575940619845552	720575941497427072	54465
17	l_NSC_CRZ	720575940620332141	720575941514693708	549638
18	l_NSC_CRZ	720575940609268316	720575941514506572	31871
19	l_NSC_CRZ	720575940610895474	720575941626483001	13231
20	l_NSC_CRZ	720575940614254534	720575941415815708	35813
21	l_NSC_DH31	720575940620503512	720575941655645652	535210
22	l_NSC_DH31	720575940636633848	720575941491151310	25364
23	l_NSC_DH31	720575940622880525	720575941450146638	87303
24	l_NSC_DH31	720575940644303639	720575941490203081	48615
25	l_NSC_DH31	720575940646225006	720575941506618428	16353
26	l_NSC_DH31	720575940625796839	720575941645177720	14564
27	l_NSC_ITP	720575940630046506	720575941437031743	111191
28	l_NSC_ITP	720575940629808911	720575941626836170	17521
29	l_NSC_ITP	720575940629872971	720575941525295204	18063
30	l_NSC_ITP	720575940627436035	720575941533029098	20146
31	l_NSC_ITP	720575940625721118	720575941533950218	104438
32	l_NSC_ITP	720575940629924091	720575941551965082	69710
33	l_NSC_ITP	720575940631592017	720575941576273512	564770
34	l_NSC_ITP	720575940613850262	720575941591465323	NA
35	m_NSC_unknown	720575940644562286	720575941572671227	33481
36	m_NSC_unknown	720575940638274688	720575941575047016	16640
37	m_NSC_unknown	720575940631570380	720575941548341053	534739
38	m_NSC_unknown	720575940628756951	720575941681667773	512557
39	m_NSC_unknown	720575940623401703	720575941546985249	13493
40	m_NSC_unknown	720575940629938895	720575941432825815	19243
41	m_NSC_unknown	720575940610467682	720575941501345163	22849
42	m_NSC_unknown	720575940610733797	720575941511608273	28150
43	m_NSC_unknown	720575940624606502	720575941434301472	NA
44	m_NSC_unknown	720575940614107298	NA	NA
45	m_NSC_DH44	720575940623011845	720575941654072537	10812
46	m_NSC_DH44	720575940635861146	720575941526582093	10665
47	m_NSC_DH44	720575940622872870	720575941405981487	11162
48	m_NSC_DH44	720575940626619398	720575941575210761	11767
49	m_NSC_DH44	720575940618385718	720575941481804879	555767
50	m_NSC_DH44	720575940616153371	720575941402302320	10086
51	m_NSC_DILP	720575940631884883	720575941669036531	512736
52	m_NSC_DILP	720575940612923390	720575941453789511	11052
53	m_NSC_DILP	720575940625379859	720575941484554237	10758
54	m_NSC_DILP	720575940618694827	720575941552141191	12330
55	m_NSC_DILP	720575940628199802	720575941479077738	12867
56	m_NSC_DILP	720575940611254681	720575941688529903	13216
57	m_NSC_DILP	720575940643539566	720575941550006817	10911
58	m_NSC_DILP	720575940615911380	720575941478184478	11209
59	m_NSC_DILP	720575940615043112	720575941533961091	567407
60	m_NSC_DILP	720575940624064295	720575941511277840	11284
61	m_NSC_DILP	720575940623081400	720575941547282620	11946
62	m_NSC_DILP	720575940614623455	720575941591629566	12921
63	m_NSC_DILP	720575940620628957	720575941525217867	12523
64	m_NSC_DILP	720575940628363820	720575941562564397	555768
65	m_NSC_DILP	720575940650527222	720575941484353277	12400
66	m_NSC_DILP	720575940632436307	720575941439626028	13712
67	m_NSC_DILP	720575940622897639	NA	NA
68	m_NSC_DILP	720575940603765280	NA	NA
69	m_NSC_DMS	720575940629974531	720575941609395786	14105
70	m_NSC_DMS	720575940647963513	720575941634353851	11464
71	m_NSC_DMS	720575940613520351	720575941458970067	568174
72	m_NSC_DMS	720575940608157397	720575941577071286	11494
73	m_NSC_DMS	720575940626375164	720575941470714891	11668
74	m_NSC_DMS	720575940604934502	720575941450416053	11350
75	SEZ_NSC_CAPA	720575940618736797	720575941491728078	11585
76	SEZ_NSC_CAPA	720575940620829878	720575941626194331	10981
77	SEZ_NSC_Hugin	720575940627293201	720575941577649909	17819
78	SEZ_NSC_Hugin	720575940643847022	720575941473952810	124747
79	SEZ_NSC_Hugin	720575940637851069	720575941538026109	18794
80	SEZ_NSC_Hugin	720575940638394446	720575941562301440	18865
